# MISSTE: a multiscale integrative spatial simulator for understanding the mechanisms underlying tissue ecosystems

**DOI:** 10.64898/2026.04.14.718434

**Authors:** Zhaoqian Su, Shanye Yin, Yinghao Wu

**Author notes:** Corresponding authors: Yinghao Wu.

## Abstract

Multiscale tissue ecosystems are governed by coupled intracellular decision-making, cell-cell interactions, and spatially structured microenvironmental signals, yet these scales are often studied separately. Here we present MISSTE, a modular framework that integrates Boolean intracellular state logic, agent-based modeling, and partial differential equation fields within a unified spatial simulation architecture. As a proof of concept, we applied MISSTE to CAR-T therapy in a solid tumor microenvironment. The model recapitulated emergent features of CAR-T behavior, including limited tumor penetration, stromal suppression, localized cytokine remodeling, hypoxia-associated constraint, and progressive functional exhaustion. Comparison of baseline and optimized conditions showed that coordinated enhancement of interaction range, migration, and cytotoxic function improved immune persistence and partial tumor control. Systematic parameter scans further identified effective immune-tumor contact as a stronger determinant of outcome than killing strength alone, highlighting spatial access as the dominant bottleneck. Guided by these results, we designed sequential intervention strategies and found that time-ordered enhancement of infiltration, killing, and late functional protection outperformed a static optimized regime. Together, these results establish MISSTE as a generalizable multiscale methodology for dissecting tissue ecosystems and for generating mechanistically grounded strategies for engineered cellular therapy design.
