## Supplementary material for "MISSTE: a multiscale integrative spatial simulator for understanding the mechanisms underlying tissue ecosystems": Parameter used in the simulations

block	parameter	value
simulation_config	fields	[FieldConfig(name='oxygen', diffusion=1.2, decay=0.0, initial_value=1.0, boundary_value=1.0), FieldConfig(name='chemokine', diffusion=0.8, decay=0.04, initial_value=0.0, boundary_value=None), FieldConfig(name='ifng', diffusion=0.7, decay=0.1, initial_value=0.0, boundary_value=None), FieldConfig(name='tgfb', diffusion=0.6, decay=0.03, initial_value=0.1, boundary_value=None)]
simulation_config	initial_agent_count	280
simulation_config	random_seed	7
simulation_config	oxygen_ok_threshold	0.35
simulation_config	oxygen_hypoxia_threshold	0.2
simulation_config	cytokine_high_threshold	0.25
simulation_config	suppression_high_threshold	0.35
simulation_config	antigen_contact_threshold	0.25
simulation_config	tumor_division_base	0.025
simulation_config	tumor_death_base	0.002
simulation_config	cart_division_base	0.035
simulation_config	cart_death_base	0.002
simulation_config	cart_kill_base	0.75
simulation_config	stromal_division_base	0.003
simulation_config	stromal_death_base	0.001
grid_config_PDE	nx	120
grid_config_PDE	ny	120
grid_config_PDE	dx	1.0
grid_config_PDE	dt	0.05
agent_config_ABM	radius	1.5
agent_config_ABM	max_agents	5000
agent_config_ABM	base_motility	1.0
agent_config_ABM	repulsion_strength	1.0
agent_config_ABM	contact_radius	5.5
input_schema	cell_type_key	cell_type
input_schema	state_keys	['state_1', 'state_2']
input_schema	spatial_x_key	x
input_schema	spatial_y_key	y
input_schema	spatial_domain_key	domain
input_schema	antigen_key	antigen
input_schema	synthetic_key	is_synthetic
optimized_scenario_extra	scenario_name	optimized_combo
optimized_scenario_extra	opt_contact_radius	5.5
optimized_scenario_extra	opt_chemotaxis_strength	2.5
optimized_scenario_extra	opt_cart_kill_base	0.75
optimized_scenario_extra	opt_combo_infiltration_strength	0.5
optimized_scenario_extra	update_cart_boolean_rule	update_cart_boolean_less_exhaustion_B
optimized_scenario_extra	stromal_behavior_rule	stromal_behavior_low_tgfb
optimized_scenario_extra	cart_behavior_rule	make_cart_behavior_with_chemotaxis_strength
